# Polycomb response elements reduce leaky expression of Cas9 under temperature-inducible *Hsp70Bb* promoter in *Drosophila melanogaster*

**DOI:** 10.1101/2022.08.29.505746

**Authors:** Natalie Warsinger-Pepe, Carly Chang, Connor R. Desroberts, Omar S. Akbari

**Affiliations:** School of Biological Sciences, Department of Cell and Developmental Biology, University of California, San Diego, La Jolla, CA 92093; School of Biological Sciences, University of California, San Diego, La Jolla, CA 92093

**Keywords:** inducible, Cas9, heat-shock, PREs, Polycomb response elements, Drosophila melanogaster

## Abstract

Heat shock inducible expression of genes through the use of heat inducible promoters is commonly used in research despite leaky expression of downstream genes of interest without targeted induction (i.e. heat shock). The development of non-leaky inducible expression systems are of broad interest for both basic and applied studies, to precisely control gene expression. Here we characterize the use of Polycomb response elements and the inducible *Heat shock protein 70Bb* promoter, previously described as a non-leaky inducible system, to regulate Cas9 endonuclease levels and function in *Drosophila melanogaster* after varying both heat shock durations and rearing temperatures. We show that Polycomb response elements can significantly reduce expression of *Cas9* under *Heat shock protein 70Bb* promoter control using a range of conditions, corroborating previously published results. We further demonstrate that this low transcript level of heat-induced *Cas9* is sufficient to induce mutant mosaic phenotypes. Incomplete suppression of an inducible *Cas9* system by Polycomb response elements with no heat shock suggests that further regulatory elements are required to precisely control *Cas9* expression and abundance.
