## Supplementary material for "Polycomb response elements reduce leaky expression of Cas9 under temperature-inducible *Hsp70Bb* promoter in *Drosophila melanogaster*": Reagents Table

### Sheet: Sheet1
Data type	Experimental species	Symbol/name used in publication	Source – public	Source – published	Source – unpublished	Identifiers	New reagent	Comments
Data type (mandatory) Duplicate rows as needed. Order is flexible, but row titles must be preserved.	Experimental species (mandatory, "NA" okay)	Symbol/name used in publication (mandatory)	Source – public [stock center; company, data repository] (one of D,E,F mandatory)	Source -- published [PMID or 'this paper'] (one of D,E,F mandatory)	Source – unpublished [description, incl. lab of origin] (one of D,E,F mandatory)	Identifiers [format as ID_source:identifier] Separate multiple entries with semi-colon, space	New reagent (mandatory for new entities) Description, progenitor(s)	Comments (optional) Genotypes, purpose of reagent, additional information
gene (source not applicable)	Drosophila melanogaster	white (w)	NA	NA	NA
gene (source not applicable)	Drosophila melanogaster	eyeless (ey)	NA	NA	NA
gene (source not applicable)	Drosophila melanogaster	Serrate (Ser)	NA	NA	NA
gene (source not applicable)	Drosophila melanogaster	Polycomb response elements (PRE)	NA	NA	NA
gene (source not applicable)	Drosophila melanogaster	heat shock promoter (Hsp70Bb)	NA	NA	NA
gene (source not applicable)	S pyogenes	Cas9	NA	NA	NA
strain, strain_background	Drosophila melanogaster	sgRNA:w	BDSC 79543					y[1]sc[*]v[1]sev[21]; p{TKO.GS02468}attP40/II
strain, strain_background	Drosophila melanogaster	dgRNA:ey	BDSC 82495					y[1]sc[*]v[1]sev[21]; p{WKO.1-G12}attP40/II
strain, strain_background	Drosophila melanogaster	dgRNA:Ser	BDSC 84169					y[1]v[1]; M{WKO.p1-B12}ZH-86Fb/TM3,Sb[1]
strain, strain_background	Drosophila melanogaster	Hsp70BbCas9	BDSC 92793	34735288				y[1] w[67c23]; P{y[+t7.7]=CaryP}attP2 hsp70Bb-Cas9-T2A-eGFP, mw+
strain, strain_background	Drosophila melanogaster	PRE-Hsp70BbCas9		this paper			Transgenic drosophila melanogaster stock with Cas9-T2A-eGFP under Hsp70Bb promoter control. Polycomb repsonse elements and gypsy insulators can be found upstream the Hsp promoter to reduce leaky expression	w[1118];;2gypsy-PRE-Hsp70Bb-Cas9-eGFP, mw+/TM3,Sb[1]
strain, strain_background	Drosophila melanogaster	nosCas9	BDSC 54591					y[1] M{w[+mC]=nos-Cas9.P}ZH-2A w[*]
strain, strain_background	Drosophila melanogaster	vasaCas9	BDSC 51324					w[1118]; PBac{y[+mDint2]=vas-Cas9}VK00027
recombinant DNA reagent	NA	Hsp70Bb-Cas9-T2A-eGFP	Addgene 153284	34735288
recombinant DNA reagent	NA	PRExpress	Addgene 122486	28761084
recombinant DNA reagent	NA	PRE-Hsp70Bb-Cas9_1.0	Addgene 190795	this paper				PRE-Hsp70Bb-Cas9-T2A-eGFP
recombinant DNA reagent	NA	PRE-Hsp70Bb-Cas9_1.2	Addgene 190796	this paper				gypsy1PRE-Hsp70Bb-Cas9-T2A-eGFP
recombinant DNA reagent	NA	PRE-Hsp70Bb-Cas9_1.3	Addgene 190797	this paper				gypsy2PRE-Hsp70Bb-Cas9-T2A-eGFP
sequence-based reagent	NA	1157A_onestep_for		this paper			CGTCTGTGAAGCGTCCTACTCCTAAGgtacaattgatcggctaaatggtatgg	Gibson assembly PCR for gypsyPRE
sequence-based reagent	NA	1157A_onestep_rev		this paper			caacgatgcctgtagcaatggcactagtagggtacctcacgtaataagtgtg	Gibson assembly PCR for gypsyPRE
sequence-based reagent	NA	1157B_onestep_for		this paper			actcaaaatgacattccactcaaagtcagcgcggccgcaattgatcgg	Gibson assembly PCR for gypsy2PRE
sequence-based reagent	NA	1157B_onestep_rev		this paper			tttctgtggacagagaaggaggcaaacagcgcatgcctgcaggtcacg	Gibson assembly PCR for gypsy2PRE
sequence-based reagent	NA	1157_onestep_p1		this paper			gatgcctgtagcaatggcactagtaggtacCTTAGGAGTAGGACGCTTCAC	Gibson assembly PCR for PRE
sequence-based reagent	NA	1157_onestep_p2		this paper			gctctatataaacatggaccgcagtttgagCATGACTTGAAGCACAACTTACC	Gibson assembly PCR for PRE
sequence-based reagent	NA	1157_p1		this paper			gtaaaacgacggccagtg	sequencing
sequence-based reagent	NA	1157_p2		this paper			ggaactgcgattgcaaca	sequencing
sequence-based reagent	NA	1157_p3		this paper			ggacacgcggactattct	sequencing
sequence-based reagent	NA	1157_p4		this paper			gcttctgatctgcgatgag	sequencing
sequence-based reagent	NA	1157_p5		this paper			ggtgctcaaggaaccact	sequencing
sequence-based reagent	NA	1157_p6		this paper			cataattcacctccaccacac	sequencing
sequence-based reagent	NA	1157_p7		this paper			gtgtggtggaggtgaattatg	sequencing
sequence-based reagent	NA	1157_p8		this paper			GACAAGAAGTACAGCATCGG	sequencing
sequence-based reagent	NA	1157_p9		this paper			CCGATGCTGTACTTCTTGTC	sequencing
sequence-based reagent	NA	1157_p10		this paper			CAAGCTGTTCATCCAGCTG	sequencing
sequence-based reagent	NA	1157_p11		this paper			CTACGCCGGCTACATTGA	sequencing
sequence-based reagent	NA	1157_p12		this paper			GAGCAGAAAAAGGCCATCG	sequencing
sequence-based reagent	NA	1157_p13		this paper			GCCATTAAGAAGGGCATCC	sequencing
sequence-based reagent	NA	1157_p14		this paper			CATCAAGAGACAGCTGGTG	sequencing
sequence-based reagent	NA	1157_p15		this paper			CGGCTTCAGCAAAGAGTC	sequencing
sequence-based reagent	NA	1157_p16		this paper			CATCCACCTGTTTACCCTG	sequencing
sequence-based reagent	NA	1157_p17		this paper			CACGACTTCTTCAAGTCCG	sequencing
sequence-based reagent	NA	1157_p18		this paper			CGCCACAATTGTGTTTGTTG	sequencing
sequence-based reagent	NA	1157_p19		this paper			gtaggtcacggtctcgaa	sequencing
sequence-based reagent	NA	1157_p20		this paper			ccagctgcattaatgaatcgg	sequencing
sequence-based reagent	NA	1157_p21		this paper			ggtaagacacgacttatcgc	sequencing
sequence-based reagent	NA	1157_p22		this paper			ctcaaggatcttaccgctg	sequencing
sequence-based reagent	NA	1157_p23		this paper			gggattttgccgatttcgg	sequencing
sequence-based reagent	NA	1157_p24		this paper			gctgactttgagtggaatgtc	sequencing
sequence-based reagent	NA	1157_p25		this paper			gcggtttacgccatcaat	sequencing and genotyping
sequence-based reagent	NA	1157_p26		this paper			gtccagcaggatgacctc	sequencing
sequence-based reagent	NA	1157_p27		this paper			gatcggatcgccaagatatg	sequencing
sequence-based reagent	NA	1157_p28		this paper			catgagaggtacgacaacc	sequencing
sequence-based reagent	NA	1157_p29		this paper			ccttcgaacatccccaca	sequencing
sequence-based reagent	NA	1157_p30		this paper			TGAATTGAATTGTCGCTCCG	sequencing
sequence-based reagent	NA	1157_p31		this paper			CTCCGATCAGGTTCTTCTTG	sequencing
sequence-based reagent	NA	1157_p32		this paper			GAACGAGAAGCTGTACCTG	sequencing
sequence-based reagent	NA	1157_p33		this paper			cgagcttggcgtaatcat	sequencing
sequence-based reagent	NA	1157A_p1		this paper			gtgacctgttcggagtga	sequencing
sequence-based reagent	NA	1157A_p2		this paper			gaactgaaagtgacatccagtg	sequencing
sequence-based reagent	NA	1157B_p1		this paper			ccgctgacaaaatgcaac	sequencing
sequence-based reagent	NA	RpL32_f3		this paper			CCAAGATCGTGAAGAAGCGC	RT-qPCR
sequence-based reagent	NA	RpL32_r3		this paper			CGCTTGTTCGATCCGTAACC	RT-qPCR
sequence-based reagent	NA	ATPsynCF6_f1		28761084			CAATCCCTGCTGAGTGGCATG	RT-qPCR
sequence-based reagent	NA	ATPsynCF6_r1		28761084			GCGCTCTTCTGCTTGTACTC	RT-qPCR
sequence-based reagent	NA	ATPsynCF6_f3		28761084			CCTGAACAAGGCCTCCGATC	RT-qPCR
sequence-based reagent	NA	ATPsynCF6_r4		28761084			CATCGCTGCCAAACTGCTTG	RT-qPCR
sequence-based reagent	NA	spCas9_f4		this paper			CCATATCGTGCCTCAGAGC	RT-qPCR
sequence-based reagent	NA	spCas9_r4		this paper			GTAATCAGCTTGGCGTTCAGC	RT-qPCR
sequence-based reagent	NA	w3_rev		this paper			ctcgttgcagaatagtccg	genotyping
sequence-based reagent	NA	ey_for1a		this paper			GACGTCATTCTCACCATCTGC	genotyping
sequence-based reagent	NA	ey_rev1a		this paper			gggtcggataaagacgatg	genotyping
sequence-based reagent	NA	ey_for2c		this paper			CAAAAGGAGCAGCAAAGCA	genotyping
sequence-based reagent	NA	ey_rev2c		this paper			TAGTGCCTGATGGTTACCG	genotyping
sequence-based reagent	NA	Ser_for1		this paper			CGAGAGAAGCACATACTAAGG	genotyping
sequence-based reagent	NA	Ser_rev1		this paper			catgtatttggatctggggc	genotyping
